# Filamentous growth, cell envelope architecture, and surface appendages of a member of the Chloroflexota, *Litorilinea aerophila*

**DOI:** 10.1101/2025.08.19.671072

**Authors:** Marie Joest, Clara L. Mollat, Laura Mutschler, Marta Rodriguez-Franco, Shamphavi Sivabalasarma, Friedel Drepper, Pitter F. Huesgen, Thomas Ott, Sonja-Verena Albers

## Abstract

*Litorilinea aerophila*, a filamentous bacterium of the phylum Chloroflexota (class *Caldilineae*), exhibits unique morphological and cell envelope features that challenge traditional bacterial models. Initially described as Gram-negative, Chloroflexota are increasingly considered as monoderm, lacking a true outer membrane. In this study, we investigated the growth behaviour, cell morphology, and cell appendages of *Litorilinea aerophila* using light microscopy, cryo-electron tomography, and structural biology. Dry weight-based growth assays revealed a prolonged lag phase (~40 h) followed by exponential and stationary phases. Light and fluorescence microscopy revealed irregular indentations along cell filaments, accompanied by a diffuse distribution of DNA, indicating a multicellular organization. Thin-section electron microscopy confirmed septa formation, and in late growth stages, filaments became shorter with more defined indentations and membrane vesicle release. Next to the already characterised bacterial archaellum of *Litorilinea aerophila*, two additional types of surface appendages were identified: (i) pilus-like structures consistent with Tad pili, and (ii) grappling hook like structures. These findings contribute to the understanding of cell envelope diversity, growth, and surface structures in filamentous Chloroflexota.
