## Supplementary Table 3 for "Filamentous growth, cell envelope architecture, and surface appendages of a member of the Chloroflexota, *Litorilinea aerophila*"

### Sheet: FKZ61_13715
Protein.Group	Protein.Ids	Genes	Proteotypic	Stripped.Sequence	Start	End	Modified.Sequence	Precursor.Charge	Precursor.Id	Intensity
A0A540VE73	A0A540VE73	FKZ61_13715	1	GNTAGDVYTVTVR	257	269	GNTAGDVYTVTVR	2	GNTAGDVYTVTVR2	102334
A0A540VE73	A0A540VE73	FKZ61_13715	1	LATNADAISAQFLTVQLLSGSPSPISCK	345	372	LATNADAISAQFLTVQLLSGSPSPISC(UniMod:4)K	3	LATNADAISAQFLTVQLLSGSPSPISC(UniMod:4)K3	69879.7
A0A540VE73	A0A540VE73	FKZ61_13715	1	SATENVPTVR	373	382	SATENVPTVR	2	SATENVPTVR2	556680
A0A540VE73	A0A540VE73	FKZ61_13715	1	MDSPLPACNDDYIGYVGTFVTLQR	885	908	M(UniMod:35)DSPLPAC(UniMod:4)NDDYIGYVGTFVTLQR	3	M(UniMod:35)DSPLPAC(UniMod:4)NDDYIGYVGTFVTLQR3	51681.8
A0A540VE73	A0A540VE73	FKZ61_13715	1	MDSPLPACNDDYIGYVGTFVTLQR	885	908	MDSPLPAC(UniMod:4)NDDYIGYVGTFVTLQR	3	MDSPLPAC(UniMod:4)NDDYIGYVGTFVTLQR3	77695.5
A0A540VE73	A0A540VE73	FKZ61_13715	1	DSQDVGGTLLNQSNVTLFATPNR	1026	1048	DSQDVGGTLLNQSNVTLFATPNR	3	DSQDVGGTLLNQSNVTLFATPNR3	280690
A0A540VE73	A0A540VE73	FKZ61_13715	1	AAGEQVLIR	1291	1299	AAGEQVLIR	2	AAGEQVLIR2	268900
A0A540VE73	A0A540VE73	FKZ61_13715	1	NATENSGFDDTAFAGVGDTLVWEVEVQNVGPQR	1351	1383	NATENSGFDDTAFAGVGDTLVWEVEVQNVGPQR	4	NATENSGFDDTAFAGVGDTLVWEVEVQNVGPQR4	20656.1
A0A540VE73	A0A540VE73	FKZ61_13715	1	VVQAGQSYQWTIGVR	1633	1647	VVQAGQSYQWTIGVR	2	VVQAGQSYQWTIGVR2	164033
A0A540VE73	A0A540VE73	FKZ61_13715	1	VVQAGQSYQWTIGVR	1633	1647	VVQAGQSYQWTIGVR	3	VVQAGQSYQWTIGVR3	31333.1
A0A540VE73	A0A540VE73	FKZ61_13715	1	WTVIPTTVTALNPIR	2272	2286	WTVIPTTVTALNPIR	2	WTVIPTTVTALNPIR2	28289.9
A0A540VE73	A0A540VE73	FKZ61_13715	1	DYLIHVR	2673	2679	DYLIHVR	2	DYLIHVR2	272889
A0A540VE73	A0A540VE73	FKZ61_13715	1	DLPDPVR	3479	3485	DLPDPVR	2	DLPDPVR2	1509470
A0A540VE73	A0A540VE73	FKZ61_13715	1	VASSNPDSNPDNNQASAGVTVTVDDDLR	3696	3723	VASSNPDSNPDNNQASAGVTVTVDDDLR	3	VASSNPDSNPDNNQASAGVTVTVDDDLR3	25091.3
A0A540VE73	A0A540VE73	FKZ61_13715	1	GPTPAEQVVVTDSLPFGTSFR	4479	4499	GPTPAEQVVVTDSLPFGTSFR	3	GPTPAEQVVVTDSLPFGTSFR3	81285.6
A0A540VE73	A0A540VE73	FKZ61_13715	1	LTTPDPLPPGASR	5549	5561	LTTPDPLPPGASR	2	LTTPDPLPPGASR2	1034320
A0A540VE73	A0A540VE73	FKZ61_13715	1	LVDVKDSLPEGVTFVR	5643	5658	LVDVKDSLPEGVTFVR	3	LVDVKDSLPEGVTFVR3	110848
A0A540VE73	A0A540VE73	FKZ61_13715	1	SFLLVVFVAPDVPTGTVLR	5812	5830	SFLLVVFVAPDVPTGTVLR	3	SFLLVVFVAPDVPTGTVLR3	13481.6
A0A540VE73	A0A540VE73	FKZ61_13715	1	ANSGAALASGLVTYTLVVTNYGPANATDVK	5870	5899	ANSGAALASGLVTYTLVVTNYGPANATDVK	3	ANSGAALASGLVTYTLVVTNYGPANATDVK3	11963.3
A0A540VE73	A0A540VE73	FKZ61_13715	1	CSLGGLAAGASQSLR	6056	6070	C(UniMod:4)SLGGLAAGASQSLR	2	C(UniMod:4)SLGGLAAGASQSLR2	59594.1
A0A540VE73	A0A540VE73	FKZ61_13715	1	DPVLDNNQAEAR	6095	6106	DPVLDNNQAEAR	2	DPVLDNNQAEAR2	180253
A0A540VE73	A0A540VE73	FKZ61_13715	1	WDLGNLGVGESR	6177	6188	WDLGNLGVGESR	2	WDLGNLGVGESR2	298952
A0A540VE73	A0A540VE73	FKZ61_13715	1	TLQIQVVVDSPLPK	6189	6202	TLQIQVVVDSPLPK	3	TLQIQVVVDSPLPK3	9104.06
A0A540VE73	A0A540VE73	FKZ61_13715	1	GPSIAEGVDVK	6265	6275	GPSIAEGVDVK	2	GPSIAEGVDVK2	119967
A0A540VE73	A0A540VE73	FKZ61_13715	1	CQLGDIPVGQEQR	6422	6434	C(UniMod:4)QLGDIPVGQEQR	2	C(UniMod:4)QLGDIPVGQEQR2	19468.1
A0A540VE73	A0A540VE73	FKZ61_13715	1	VVTDLPAYDPIPDDNEDVVDVIIDNRPDAIELQR	6456	6489	VVTDLPAYDPIPDDNEDVVDVIIDNRPDAIELQR	4	VVTDLPAYDPIPDDNEDVVDVIIDNRPDAIELQR4	29898.5
A0A540VE73	A0A540VE73	FKZ61_13715	1	FEDTTAER	6546	6553	FEDTTAER	2	FEDTTAER2	79473.9
A0A540VE73	A0A540VE73	FKZ61_13715	1	YFYWLQEVTR	6557	6566	YFYWLQEVTR	2	YFYWLQEVTR2	61091.9
